# Honeybee colony performance affected by crop diversity and farmland structure: a modelling framework

**DOI:** 10.1101/2019.12.17.880054

**Authors:** Juliane Horn, Matthias A. Becher, Karin Johst, Peter J. Kennedy, Juliet L. Osborne, Viktoriia Radchuk, Volker Grimm

**Affiliations:** Helmholtz Centre for Environmental Research – UFZ, Permoserstr. 15, 04318 Leipzig, Germany; Environment and Sustainability Institute, University of Exeter, Penryn Campus, Penryn, Cornwall, TR10 9FE, UK; Leibniz Institute for Zoo and Wildlife Research (IZW) in the Forschungsverbund Berlin e.V., Alfred-Kowalke-Straße 17, 10315 Berlin, Germany; Plant Ecology and Nature Conservation, University of Potsdam, Am Mühlenberg 3, 14476 Potsdam, Germany

**Keywords:** *Apis mellifera*, colony viability, cropping system, decline, forage availability, forage gaps, honeybees, modelling, BEEHAVE, landscape generator, crop diversity

## Abstract

Forage availability has been suggested as one driver of the observed decline in honeybees. However, little is known about the effects of its spatiotemporal variation on colony success. We present a modelling framework for assessing honeybee colony viability in cropping systems. Based on two real farmland structures, we developed a landscape generator to design cropping systems varying in crop species identity, diversity, and relative abundance. The landscape scenarios generated were evaluated using the existing honeybee colony model BEEHAVE, which links foraging to in-hive dynamics. We thereby explored how different cropping systems determine spatiotemporal forage availability and, in turn, honeybee colony viability (e.g., time to extinction, *TTE*) and resilience (indicated by, e.g. brood mortality). To assess overall colony viability, we developed metrics, *P*_H_ and *P*_P,_ which quantified how much nectar and pollen provided by a cropping system per year was converted into a colony’s adult worker population. Both crop species identity and diversity determined the temporal continuity in nectar and pollen supply and thus colony viability. Overall farmland structure and relative crop abundance were less important, but details mattered. For monocultures and for four-crop species systems composed of cereals, oilseed rape, maize and sunflower, *P*_H_ and *P*_P_ were below the viability threshold. Such cropping systems showed frequent, badly timed, and prolonged forage gaps leading to detrimental cascading effects on life stages and in-hive work force, which critically reduced colony resilience. Four-crop systems composed of rye-grass-dandelion pasture, trefoil-grass pasture, sunflower and phacelia ensured continuous nectar and pollen supply resulting in *TTE* > 5 years, and *P*_H_ (269.5 kg) and *P*_P_ (108 kg) being above viability thresholds for five years. Overall, trefoil-grass pasture, oilseed rape, buckwheat and phacelia improved the temporal continuity in forage supply and colony’s viability. Our results are hypothetical as they are obtained from simplified landscape settings, but they nevertheless match empirical observations, in particular the viability threshold. Our framework can be used to assess the effects of cropping systems on honeybee viability and to develop land-use strategies that help maintain pollination services by avoiding prolonged and badly timed forage gaps.
