## Supplementary material for "Honeybee colony performance affected by crop diversity and farmland structure: a modelling framework": Input file for NePoFarm

id	oldPatchID	patchType	distance_m	xcor	ycor	size_sqm	quantityPollen_g	concentration	quantityNectar_l	calculatedDetectionProb_per_trip	modelledDetectionProb_per_trip	nectarGathering_s	pollenGathering_s
0	0	RedField	2940.1	-2415	1967	74363	74363	1.5	74.363	7.51E-04	0.004353467	1200	600
1	1	RedField	2315.2	-1593	1967	120220	120220	1.5	120.22	0.002340277	0.006305976	1200	600
2	2	RedField	2245.7	-1369	2066	61350	61350	1.5	61.35	0.001856501	0.004641058	1200	600
3	3	RedField	2031.7	-846	2066	63828	63828	1.5	63.828	0.002621533	0.005978369	1200	600
4	4	RedField	1842.8	100	2016	127657	127657	1.5	127.657	0.004975961	0.00521599	1200	600
5	5	RedField	1481.3	946	1743	395364	395364	1.5	395.364	0.015711643	0.012528332	1200	600
6	6	RedField	2307.6	1668	2066	70025	70025	1.5	70.025	0.001808159	0.007107973	1200	600
7	7	RedField	2605.4	1917	1967	117122	117122	1.5	117.122	0.001512729	0.004567324	1200	600
8	8	RedField	2517.2	-2216	1743	128276	128276	1.5	128.276	0.001797597	0.009154175	1200	600
9	9	RedField	2238.9	1444	1967	26647	26647	1.5	26.647	0.001236959	0.00756019	1200	600
10	10	RedField	3122.4	-2689	1892	51434	51434	1.5	51.434	4.86E-04	0.003778036	1200	600
11	11	RedField	1718.4	-1220	1319	142529	142529	1.5	142.529	0.006420906	0.019656262	1200	600
12	12	RedField	1661.9	-722	1867	147487	147487	1.5	147.487	0.007164084	0.010950761	1200	600
13	13	RedField	1625	-274	1767	103489	103489	1.5	103.489	0.006390185	0.008217927	1200	600
14	14	RedField	2049.5	1319	1693	60110	60110	1.5	60.11	0.002475385	0.009719167	1200	600
15	15	RedField	924.1	523	1394	452375	452375	1.5	452.375	0.04684562	0.030144122	1200	600
16	16	RedField	2519.5	2340	1469	128896	128896	1.5	128.896	0.001795922	0.006059361	1200	600
17	17	RedField	2865.5	-2539	1643	72504	72504	1.5	72.504	8.24E-04	0.006537812	1200	600
18	18	RedField	2122.8	-1444	1618	26027	26027	1.5	26.027	0.001457043	0.007732934	1200	600
19	19	RedField	2078.3	-1892	1444	125798	125798	1.5	125.798	0.003420497	0.016014928	1200	600
20	20	RedField	2182.3	1892	1618	123938	123938	1.5	123.938	0.002898694	0.011163202	1200	600
21	21	RedField	2561.6	-2365	1444	134473	134473	1.5	134.473	0.001725901	0.012462498	1200	600
22	22	RedField	1848.3	-1319	1494	35942	35942	1.5	35.942	0.002624726	0.010316828	1200	600
23	23	RedField	1193.1	-548	1369	265848	265848	1.5	265.848	0.021656613	0.024285677	1200	600
24	24	RedField	1827.4	1643	1195	108446	108446	1.5	108.446	0.004703121	0.018366423	1200	600
25	25	RedField	2141.4	1693	1344	19210	19210	1.5	19.21	0.001217019	0.010763921	1200	600
26	26	RedField	1338.2	1170	1344	216273	216273	1.5	216.273	0.015047143	0.027954035	1200	600
27	27	RedField	2343.8	-2041	1294	44618	44618	1.5	44.618	0.001368585	0.012107649	1200	600
28	28	RedField	1782.1	-1519	1294	127657	127657	1.5	127.657	0.005483769	0.024115812	1200	600
29	29	RedField	1319.6	-772	1120	102249	102249	1.5	102.249	0.01076868	0.024560289	1200	600
30	30	RedField	664.2	249	1021	162979	162979	1.5	162.979	0.052228455	0.01682002	1200	600
31	31	RedField	2473.6	2365	1195	51434	51434	1.5	51.434	0.001214302	0.004504647	1200	600
32	32	RedField	2788.3	-2713	1021	43378	43378	1.5	43.378	7.10E-04	0.005075973	1200	600
33	33	RedField	2516.2	-2440	1095	63209	63209	1.5	63.209	0.001265057	0.010181194	1200	600
34	34	RedField	824.1	-548	797	181570	181570	1.5	181.57	0.037917716	0.03648145	1200	600
35	35	RedField	2126.5	2066	896	133854	133854	1.5	133.854	0.003277434	0.009682489	1200	600
36	36	RedField	1069	-1070	672	174133	174133	1.5	174.133	0.022372378	0.050063709	1200	600
37	37	RedField	2159.9	-2091	971	44618	44618	1.5	44.618	0.001802355	0.016164339	1200	600
38	38	RedField	1658.9	-1892	1046	172274	172274	1.5	172.274	0.007773808	0.038905113	1200	600
39	39	RedField	1248.7	1469	573	394744	394744	1.5	394.744	0.02362238	0.027856823	1200	600
40	40	RedField	2348.5	-2240	1021	53294	53294	1.5	53.294	0.00148513	0.013800268	1200	600
41	41	RedField	599.5	-821	622	198301	198301	1.5	198.301	0.067167145	0.061065035	1200	600
42	42	RedField	2684.9	-2713	896	35322	35322	1.5	35.322	7.42E-04	0.005735355	1200	600
43	43	RedField	1912.9	-1817	647	32844	32844	1.5	32.844	0.002265181	0.024057979	1200	600
44	44	RedField	370.1	373	672	597383	597383	1.5	597.383	0.186871003	0.079238921	1200	600
45	45	RedField	480.8	0	772	148106	148106	1.5	148.106	0.08135718	0.064023385	1200	600
46	46	RedField	2072.2	-2116	722	28506	28506	1.5	28.506	0.001647477	0.019412958	1200	600
47	47	RedField	2222.7	-2265	722	24788	24788	1.5	24.788	0.001222453	0.014282298	1200	600
48	48	RedField	2343.3	-2464	299	182809	182809	1.5	182.809	0.002764927	0.012893999	1200	600
49	49	RedField	2349.1	-2340	622	19830	19830	1.5	19.83	9.06E-04	0.009550437	1200	600
50	50	RedField	2157.9	2340	573	68786	68786	1.5	68.786	0.002243436	0.005672751	1200	600
52	52	RedField	1240.2	1543	373	252215	252215	1.5	252.215	0.019355037	0.014618119	1200	600
53	53	RedField	1716.4	-1693	597	24168	24168	1.5	24.168	0.0026639	0.034201931	1200	600
54	54	RedField	1425.7	-1593	398	57012	57012	1.5	57.012	0.00667695	0.038673703	1200	600
55	55	RedField	1837.7	-1942	498	76842	76842	1.5	76.842	0.003898246	0.025250093	1200	600
56	56	RedField	2724.8	-2763	473	17351	17351	1.5	17.351	4.92E-04	0.003936682	1200	600
57	57	RedField	111.3	249	75	128276	128276	1.5	128.276	0.302150346	0.157597575	1200	600
58	58	RedField	1142.4	-1344	398	60110	60110	1.5	60.11	0.01151033	0.051143254	1200	600
59	59	RedField	2108.9	-2166	373	47097	47097	1.5	47.097	0.002001008	0.012114966	1200	600
60	60	RedField	674	-896	224	160500	160500	1.5	160.5	0.050630186	0.096793725	1200	600
61	61	RedField	2246.8	2315	398	40900	40900	1.5	40.9	0.00151398	0.004161694	1200	600
62	62	RedField	0.1	-647	100	394124	394124	1.5	394.124	0.499857463	0.549472069	1200	600
63	63	RedField	1269.8	1792	-324	689098	689098	1.5	689.098	0.029514185	0.021669379	1200	600
64	64	RedField	1394	-1718	0	209456	209456	1.5	209.456	0.013421618	0.037387473	1200	600
65	65	RedField	1848.2	-2116	-50	97292	97292	1.5	97.292	0.004310896	0.014023053	1200	600
66	66	RedField	1075	-1294	100	231145	231145	1.5	231.145	0.025348014	0.057402834	1200	600
67	67	RedField	2241.7	-2265	0	66927	66927	1.5	66.927	0.001950474	0.007453588	1200	600
68	68	RedField	606.2	846	-299	312945	312945	1.5	312.945	0.080674261	0.05949179	1200	600
69	69	RedField	622.3	-896	-324	110305	110305	1.5	110.305	0.048326749	0.073354219	1200	600
70	70	RedField	222.7	75	-224	392265	392265	1.5	392.265	0.253861927	0.277632917	1200	600
71	71	RedField	2199.7	-2464	-224	72504	72504	1.5	72.504	0.002162102	0.00969716	1200	600
72	72	RedField	1922.6	-2066	-249	43998	43998	1.5	43.998	0.0025812	0.022064262	1200	600
73	73	RedField	2162.9	-2166	-423	61969	61969	1.5	61.969	0.002113625	0.014428321	1200	600
74	74	RedField	1165.5	-1519	-597	103489	103489	1.5	103.489	0.014402311	0.035295914	1200	600
75	75	RedField	2689.7	-2763	-423	21070	21070	1.5	21.07	5.70E-04	0.006051998	1200	600
77	77	RedField	2052.8	1991	-523	92334	92334	1.5	92.334	0.003049952	0.006096173	1200	600
78	78	RedField	668.9	-722	-722	287537	287537	1.5	287.537	0.066820996	0.082653273	1200	600
79	79	RedField	513.2	-199	-871	130135	130135	1.5	130.135	0.069985282	0.09404961	1200	600
80	80	RedField	2168	-2464	-697	72504	72504	1.5	72.504	0.002268116	0.014391817	1200	600
81	81	RedField	1874.1	1867	-647	11154	11154	1.5	11.154	0.001404463	0.008276698	1200	600
82	82	RedField	2698.9	-2713	-573	26027	26027	1.5	26.027	6.25E-04	0.006890982	1200	600
83	83	RedField	1627.8	1693	-846	70645	70645	1.5	70.645	0.005261994	0.01708581	1200	600
84	84	RedField	1756.9	-1817	-697	68786	68786	1.5	68.786	0.004200888	0.020364045	1200	600
85	85	RedField	1080.8	896	-846	157402	157402	1.5	157.402	0.020815714	0.067331763	1200	600
86	86	RedField	1482.2	-1319	-871	81180	81180	1.5	81.18	0.007214085	0.035410246	1200	600
87	87	RedField	2228.9	2390	-821	85518	85518	1.5	85.518	0.002246639	0.006673945	1200	600
88	88	RedField	2173.6	-2315	-797	76222	76222	1.5	76.222	0.002305734	0.015271182	1200	600
89	89	RedField	941	846	-1245	138191	138191	1.5	138.191	0.02590039	0.070583704	1200	600
90	90	RedField	1748.4	1991	-747	97911	97911	1.5	97.911	0.00507641	0.025051508	1200	600
91	91	RedField	2725.4	-2614	-797	24788	24788	1.5	24.788	5.87E-04	0.006409021	1200	600
92	92	RedField	897.6	498	-1245	176612	176612	1.5	176.612	0.031928249	0.060731114	1200	600
93	93	RedField	1470.6	1294	-821	114643	114643	1.5	114.643	0.00873212	0.039253904	1200	600
94	94	RedField	915.3	-498	-846	286917	286917	1.5	286.917	0.038698087	0.069767476	1200	600
95	95	RedField	2216.8	-1991	-1319	197682	197682	1.5	197.682	0.003470058	0.020672405	1200	600
96	96	RedField	947.3	-25	-1070	143769	143769	1.5	143.769	0.026057653	0.050967516	1200	600
97	97	RedField	2695.2	-2564	-1195	36562	36562	1.5	36.562	7.44E-04	0.008919278	1200	600
99	99	RedField	2890.3	-2738	-1170	28506	28506	1.5	28.506	4.99E-04	0.005919462	1200	600
100	100	RedField	1947.6	-1817	-1120	24168	24168	1.5	24.168	0.001840473	0.015752494	1200	600
101	101	RedField	2147.5	1917	-1394	77462	77462	1.5	77.462	0.002418088	0.019536433	1200	600
102	102	RedField	1099	-274	-1170	162979	162979	1.5	162.979	0.020434466	0.043588954	1200	600
103	103	RedField	2505.5	2315	-1095	14253	14253	1.5	14.253	6.11E-04	0.004596818	1200	600
105	105	RedField	1347.2	-797	-1618	162979	162979	1.5	162.979	0.012893668	0.041503758	1200	600
106	106	RedField	1982.8	-1743	-1469	90475	90475	1.5	90.475	0.003364527	0.018210074	1200	600
107	107	RedField	1939.1	1568	-1294	76222	76222	1.5	76.222	0.003307502	0.026336177	1200	600
108	108	RedField	2584.7	2365	-1643	65687	65687	1.5	65.687	0.001168042	0.008254659	1200	600
109	109	RedField	2961.4	-2689	-1344	17351	17351	1.5	17.351	3.53E-04	0.004618938	1200	600
110	110	RedField	2439.7	2116	-1294	16112	16112	1.5	16.112	7.15E-04	0.01387697	1200	600
111	111	RedField	1747	1294	-1369	36562	36562	1.5	36.562	0.003115751	0.027031933	1200	600
112	112	RedField	1442.3	896	-1344	112784	112784	1.5	112.784	0.009097105	0.036766903	1200	600
113	113	RedField	1658.2	1046	-1369	30365	30365	1.5	30.365	0.003285233	0.031231933	1200	600
114	114	RedField	1425.7	423	-1543	120840	120840	1.5	120.84	0.009688813	0.033618682	1200	600
115	115	RedField	2390.3	-2066	-1519	98531	98531	1.5	98.531	0.001897034	0.011284054	1200	600
116	116	RedField	2933.3	-2788	-1743	79321	79321	1.5	79.321	7.83E-04	0.005499649	1200	600
117	117	RedField	2546.7	2066	-1519	16112	16112	1.5	16.112	6.12E-04	0.012780657	1200	600
118	118	RedField	1733.6	-1021	-1668	152444	152444	1.5	152.444	0.006476024	0.031318045	1200	600
119	119	RedField	2011.6	1319	-1543	56392	56392	1.5	56.392	0.002542399	0.023508394	1200	600
120	120	RedField	2147.8	1618	-1842	78081	78081	1.5	78.081	0.002426591	0.021560667	1200	600
121	121	RedField	1518.7	-149	-1593	105967	105967	1.5	105.967	0.007733315	0.028842892	1200	600
122	122	RedField	2046.7	-1718	-1817	197062	197062	1.5	197.062	0.004485905	0.017402481	1200	600
123	123	RedField	1913.1	1195	-1842	119601	119601	1.5	119.601	0.004310417	0.034337852	1200	600
125	125	RedField	2489.5	-2464	-1743	78081	78081	1.5	78.081	0.001461246	0.008816493	1200	600
126	126	RedField	1679.5	-548	-1942	108446	108446	1.5	108.446	0.005976441	0.024217012	1200	600
127	127	RedField	1805.6	772	-1792	272045	272045	1.5	272.045	0.007673177	0.031712623	1200	600
128	128	RedField	2501.8	1991	-1842	17971	17971	1.5	17.971	6.89E-04	0.011229123	1200	600
129	129	RedField	2683.9	2091	-1767	25407	25407	1.5	25.407	6.31E-04	0.01058071	1200	600
130	130	RedField	2146.2	1394	-1892	26647	26647	1.5	26.647	0.001422707	0.02009914	1200	600
131	131	RedField	2552.9	-2265	-2016	144388	144388	1.5	144.388	0.001810699	0.008342811	1200	600
132	132	RedField	1828.1	124	-1917	52674	52674	1.5	52.674	0.003279865	0.015037734	1200	600
133	133	RedField	2878.3	2265	-1967	38421	38421	1.5	38.421	5.89E-04	0.006585645	1200	600
134	134	RedField	3072	-2564	-1892	86757	86757	1.5	86.757	6.76E-04	0.003549247	1200	600
135	135	RedField	2060.3	-871	-1917	146247	146247	1.5	146.247	0.003789366	0.022632759	1200	600
136	136	RedField	1867	50	-1967	146867	146867	1.5	146.867	0.005132988	0.027046348	1200	600
137	137	RedField	2711.7	2166	-2066	111545	111545	1.5	111.545	0.001268397	0.014855315	1200	600
138	138	RedField	2601	1743	-2066	75602	75602	1.5	75.602	0.001223869	0.017449791	1200	600
139	139	RedField	3082.9	2290	-2116	22309	22309	1.5	22.309	3.38E-04	0.004231769	1200	600
140	140	RedField	2451.5	-1519	-2166	79940	79940	1.5	79.94	0.001562675	0.018213711	1200	600
141	141	RedField	2594	1743	-2440	18591	18591	1.5	18.591	6.14E-04	0.010939771	1200	600
142	142	RedField	2485.6	1419	-2340	71884	71884	1.5	71.884	0.001410187	0.017722687	1200	600
143	143	RedField	2905.7	-2066	-2689	347647	347647	1.5	347.647	0.001698758	0.011086289	1200	600
144	144	RedField	2116	-75	-2141	94813	94813	1.5	94.813	0.002805382	0.013551857	1200	600
145	145	RedField	2153.1	324	-2315	52054	52054	1.5	52.054	0.001966604	0.012367396	1200	600
146	146	RedField	2799.2	-1643	-2539	26027	26027	1.5	26.027	5.42E-04	0.01067232	1200	600
147	147	RedField	2401.3	1046	-2216	127657	127657	1.5	127.657	0.002123535	0.015322242	1200	600
148	148	RedField	2232.4	-299	-2365	66307	66307	1.5	66.307	0.001968705	0.009091786	1200	600
149	149	RedField	2417.8	-697	-2390	94193	94193	1.5	94.193	0.001781553	0.010632013	1200	600
150	150	RedField	3122.1	2191	-2415	76222	76222	1.5	76.222	5.91E-04	0.011902729	1200	600
151	151	RedField	2416.7	647	-2440	167317	167317	1.5	167.317	0.002375124	0.017391563	1200	600
152	152	RedField	2773.5	1369	-2689	91714	91714	1.5	91.714	0.00105398	0.011111927	1200	600
153	153	RedField	2621.5	-1021	-2489	53913	53913	1.5	53.913	0.001003872	0.009491741	1200	600
154	154	RedField	2785.4	-1519	-2464	15492	15492	1.5	15.492	4.26E-04	0.007332269	1200	600
155	155	RedField	2805.5	-1220	-2539	89855	89855	1.5	89.855	9.97E-04	0.011243772	1200	600
156	156	RedField	2727.4	996	-2664	66307	66307	1.5	66.307	9.57E-04	0.00746094	1200	600
157	157	RedField	2639.8	622	-2589	104108	104108	1.5	104.108	0.001357854	0.01110094	1200	600
159	159	RedField	2600.9	-373	-2664	153684	153684	1.5	153.684	0.001743073	0.009627469	1200	600
160	160	RedField	3660.7	-2763	-2738	133234	133234	1.5	133.234	3.78E-04	0.00260032	1200	600
161	161	RedField	3139.8	1643	-2913	109686	109686	1.5	109.686	6.92E-04	0.010745601	1200	600
162	162	RedField	3371	2116	-2664	12394	12394	1.5	12.394	1.70E-04	0.006773273	1200	600
163	163	RedField	2719	124	-2863	104728	104728	1.5	104.728	0.001216465	0.007457264	1200	600
164	164	RedField	2873.6	846	-2788	29745	29745	1.5	29.745	5.22E-04	0.005753768	1200	600
165	165	RedField	3545.7	-2240	-2788	11774	11774	1.5	11.774	1.31E-04	0.002725911	1200	600
166	166	RedField	3530.4	2166	-2788	11154	11154	1.5	11.154	1.30E-04	0.005120191	1200	600
167	167	RedField	3024.3	-1344	-3012	95433	95433	1.5	95.433	7.57E-04	0.00569853	1200	600
168	168	RedField	2905.3	448	-3012	54533	54533	1.5	54.533	6.76E-04	0.00481431	1200	600
169	169	RedField	3411.9	2016	-2913	56392	56392	1.5	56.392	3.43E-04	0.007685157	1200	600
170	170	RedField	2883.9	-349	-3012	98531	98531	1.5	98.531	9.35E-04	0.004633685	1200	600
171	171	RedField	3273.2	-1568	-2937	17971	17971	1.5	17.971	2.34E-04	0.004423529	1200	600
172	172	RedField	2950.2	174	-2962	53294	53294	1.5	53.294	6.27E-04	0.004412467	1200	600
173	173	RedField	3093.7	921	-2987	43998	43998	1.5	43.998	4.67E-04	0.003715309	1200	600
174	174	RedField	3340.3	-1494	-3062	15492	15492	1.5	15.492	1.98E-04	0.003504959	1200	600
175	175	RedField	3730.1	2290	-3037	21070	21070	1.5	21.07	1.37E-04	0.003272416	1200	600
176	176	RedField	3594.7	2041	-3062	13014	13014	1.5	13.014	1.29E-04	0.003471742	1200	600
